# Spotty distributions: Spotted Gar (*Lepisosteus oculatus*) and Spotted Sucker (*Minytrema melanops*) range expansion in eastern Lake Erie

**DOI:** 10.1101/2023.02.08.527752

**Authors:** Daniel J. MacGuigan, Isabel Porto-Hannes, Brian Foote, Nathan J. C. Backenstose, Christopher Osborne, Kimberly Louisor, Hannah Waterman, Sarah L. Chang, Jacob L. Cochran, Trevor J. Krabbenhoft

## Abstract

Natural range expansions in warm-water freshwater fishes are currently not well understood, but shifts in native species distributions can be influenced by many factors, including habitat restoration or degradation and climate change. Here, we provide empirical evidence of range expansions observed in two native freshwater fish species in Lake Erie: the Spotted Gar (*Lepisosteus oculatus)* and Spotted Sucker (*Minytrema melanops*). We confirmed our field identifications of *L. oculatus* and *M. melanops* using mtDNA barcoding. Maximum likelihood phylogenetic analyses reveal that our samples confidently resolve in the *L. oculatus* and *M. melanops* clades respectively, with additional identification support from BLAST searches. Notably, we found no correlation between the increased detection rate of both species and an increase in sampling effort when compared to previous records. Historically, eastern Lake Erie experienced habitat degradation through channelization, siltation, dredging, and toxification of sediments. We hypothesize that recent habitat remediation efforts have provided suitable habitat for both species to recolonize shallow waters with densely vegetated habitat (>90% substrate coverage). Both species are likely to continue their northern expansion as habitats are restored and climatic changes favor warm-water fishes.
