## Supplementary Table 3 for "Spotty distributions: Spotted Gar (*Lepisosteus oculatus*) and Spotted Sucker (*Minytrema melanops*) range expansion in eastern Lake Erie"

### Sheet: Sheet1
Minytrema melanops
Site	Waterbody	Date	Water Temp	DO (mg/ml)	Specific Conductivity	Secchi	Air Temp	Substrate:	Shore line	Aquatic veg. cover	Woody debry cover	Depth range	Lat	Long
Bell slip	Lake Erie	2022-06-14	65.05 F (18.37)	8.92	273.2	10 ft (3.0M)	69 F (20.6C)	silt/clay/sand	Natural	>= 50% dense	1-19%	1-10ft (0.3 - 3.0M)	42.8601	-78.8753
Bell slip	Lake Erie	2022-06-21	67.3 F (19.6C)	9.67	285	10 ft (3.0M)	67 F (19.4C)	silt/clay/sand	Natural	>= 50% dense	1-19%	1-10ft (0.3 - 3.0M)	42.8601	-78.8753
Wilkinson North	Lake Erie	2022-06-28	68.8 F (20.4C)	8.37	278.6	8 ft (2.4M)	58 F (14.4C)	silt/clay/sand	Revetment	>= 50% dense	0	1-8ft (0.3 - 2.4M)	42.8711	-78.8842
Erie Basin Marina Site 2 (2 samples)	Lake Erie	2022-06-28	70.11 F (21.2C)	8.69	293.7	10 ft (3.0M)	59 F (15.0C)	silt/clay/sand	Seawall	>= 50%	0	6-16ft (1.8 - 4.8M)	42.8812	-78.8842
Erie Basin Marina Site 1 (2 samples)	Lake Erie	2022-06-28	70.4 F (21.3C)	8.69	293	9 ft (2.7M)	59 F (15.0C)	silt/clay/sand	Seawall	>= 50%	0	6-10ft (1.8 - 3.0M)	42.8826	-78.8854
Erie Basin Marina Site 2	Lake Erie	2022-07-07	71.8 F (22.1C)	8.92	295	8 ft (2.4M)	70 F (21.1C)	silt/clay/sand	Seawall	>= 20-49% dense	0	8-20ft (2.4 - 6.1M)	42.8799	-78.8847
Dunkirk T 6 inside	Lake Erie	2022-07-19	72.8 F (22.7C)	7.6	265	3 ft (0.9M)	76 F (24.4C)	silt/clay/sand	Revetment	>= 50% dense	0	3-8ft (0.9 - 2.4M)	42.489	-79.3416
City Ship Canal	Buffalo River	2022-08-15	75.8 F (24.3C)	6.56	445.1	<1ft (<0.3M)	75 F (23.9C)	silt/clay/sand	Natural	>= 50% dense	1-19%	1-10ft (.3 - 3.0M)	42.8603	-78.8699
Bell slip	Lake Erie	2022-08-25	75.2 F (24.0C)	8.09	287	8 ft (2.4M)	67 F (19.4C)	silt/clay/sand	Natural	>= 50% dense	0	1-10ft (0.3 - 3.0M)	42.8601	-78.8753
City Ship Canal	Buffalo River	2022-09-08	71.8 F (22.1C)	4.13	437.9	3 ft (0.9M)	62 F (16.7C)	silt/clay/sand	Natural	>= 50% dense	1-19%	1-10ft (0.3 - 3.0M)	42.8603	-78.8699
Erie Basin Marina site 2	Lake Erie	2022-09-20	70.0 F (21.1C)	8.31	343	4 ft(1.2M)	66 F (18.9C)	silt/clay/sand	Seawall	>=50% dense	1-19%	6-16ft (1.8 - 4.8M)	42.8799	-78.8847
Buffalo Harbor, Small Boat Harbor	Lake Erie	2022-10-06	58.1 F (14.5C)	10.1	295	8 ft (2.4M)	56 F (13.3C)	silt/clay/sand	Dock	>=50% dense	0	8ft (2.4M)	42.8496	-78.8666
City Ship Canal	Buffalo River	2022-10-06	61.4 F (16.3C)	9.12	244.7	2 ft (0.6M)	58 F (14.4C)	silt/clay/sand	Natural	>=50% dense	20-49%	2-7ft (0.6 - 2.1M)	42.8572	-78.8674
City Ship Canal	Buffalo River	2022-10-06	61.4 F (16.3C)	9.12	244.7	2 ft (0.6M)	58 F (14.4C)	silt/clay/sand	Natural	>=50% dense	20-49%	2-7ft (0.6 - 2.1M)	42.8503	-78.8699
Buffalo Harbor, Small Boat Harbor	Lake Erie	2022-10-11	53.0 F (11.7C)	9.84	301	4 ft (1.2M)	45 F (7.2C)	silt/clay/sand	Revetment	>=50% dense	0	8-10ft (2.4 - 3.0M)	42.8474	-78.8649
